# Circular RNAs in Lotus japonicus Responses to Nutrient Supply and Symbiotic Interactions

**DOI:** 10.1101/2025.08.28.672498

**Authors:** Delecia Utley, Asa Budnick, Simona Radutoiu, Heike Sederoff

**Author notes:** Corresponding author: Heike Sederoff.

## Abstract

Symbiotic relationships, such as those formed between legumes and rhizobia or arbuscular mycorrhizal (AM) fungi, function by enhancing the nutrient uptake into the plant. The establishment and coordination of the symbiotic interactions requires changes in gene expression in the host and microbe. Circular RNAs (circRNAs) can function through sponging of microRNAs (miRNAs), resulting in changes in transcript abundances. We identified 15,252 unique nuclear circRNAs in *Lotus japonicus* under different nutrient conditions and symbiotic interactions with rhizobia or AMF. Our results revealed treatment-specific circRNAs and circRNAs originating from key genes in the Common Symbiosis Pathway, suggesting their potential role in the establishment of these symbioses. We validated select circRNAs potentially involved in the regulation of symbiosis and predicted miRNA recognition elements (MREs) that were only created by the backsplice junction of circRNAs. Backsplice-generated MREs represent an additional mechanism through which circRNAs may modulate abundances and translation of mRNAs. Our sequencing approach using random hexamer primers also enabled us to simultaneously characterize the transcriptome of the symbionts and host.
