## Supplemental File 1 for "Circular RNAs in Lotus japonicus Responses to Nutrient Supply and Symbiotic Interactions"

### Sheet: Sheet1
Ingredient	mM Standard	mM Adjusted	g/20L adj.	mMols PO4	mMols K	mMols NO3	m Mols NH4	mMols SO4	mMols Cl	mMols Ca	mMols Mg	Formula Weight
KH2PO4	0.625	0	0	0	0							136.09
K2HPO4	0	0.0625	0.0108863	0.0625	0.125							174.18
NH4NO3	0	0	0			0	0					80.04
KNO3	9	2	0.202206		2	2	0					101.103
MgSO4*7H2O	0.75	0.75	0.184853					0.75			0.75	246.47
K2SO4	0		0		0			0
CaCl2	1.5	1.5	0.16647						3	1.5		110.98
KCl	0		0		0				0
			total	PO4	K	NO3	NH4	SO4	Cl	Ca	Mg	NH4+NO3
			low nutrient	0.0625	2.125	2	0	0.75	3	1.5	0.75	2
			reference	0.625	9.625	19.3	10.3	0.75	3	1.5	0.75	29.6
			LN % of 1/2	0.1	0.220779	0.103627	0	1	1	1	1	0.0675676
High nutrient: Regular 1/2 MS media
