## Supplemental File 2 for "Circular RNAs in Lotus japonicus Responses to Nutrient Supply and Symbiotic Interactions"

### Sheet: Sheet1
Originating gene	Alias	circRNA Name	original circRNA coordinates	confirmed circRNA coordinates	Gene ID	Fwd Primer	Rev Primer	Fwd Primer sequence	Rev Primer sequence	Expected Product size
Asparagine Synthetase	AS	circAS(5,6)	LjG1.1_chr6:36811083-36811521	LjG1.1_chr6:36811084-36811521	LotjaGi6g1v0130800	CP628DF	CP627DR	CTCTTCATTGGTTGCATCCGTC	CTGATGGAATAGCCTCAGAGAACC	~260
Cinnamoyl-CoA reductase 4	CCR4	circCCR4(4,5)	LjG1.1_chr1:18146756-18147201,LjG1.1_chr1:18146757-18147201	LjG1.1_chr1:18146757-18147201	LotjaGi1g1v0115700	CP359DF	CP360DR	GAGGGTCATGGACTTGATCAACAATAC	CGATCAAAGGGACTGAGAATGTTCTTG	~338
Fatty acyl−CoA reductase	KAR	circKAR(5)	LjG1.1_chr3:89596211-89596666,LjG1.1_chr3:89596212-89596666 ; LjG1.1_chr3:89595272-89597297,LjG1.1_chr3:89595273-89597297 ; LjG1.1_chr3:89595272-89596985,LjG1.1_chr3:89595273-89596985 ; LjG1.1_chr3:89595272-89596666	LjG1.1_chr3:89596212-89596414	LotjaGi3g1v0479300	CP606DF	CP605DR	CAAAGGTATTAAAATTTGCACCCAG	CTCTGTTCTCCGTCAAGAGATTTG	~250bp, ~800bp, ~640bp, ~350bp
		circKAR(5,6)		LjG1.1_chr3:89596212-89596680
		circKAR(4,5,6)		LjG1.1_chr3:89595273-89596668
Calcium and calcium/calmodulin-dependent serine/threonine-protein kinase	CCaMK	circCCaMK(s3,4,5s)	LjG1.1_chr3:65215221-65216030 ; LjG1.1_chr3:65215221-65216879 ; LjG1.1_chr3:65215797-65216533 ; LjG1.1_chr3:65215797-65216879	LjG1.1_chr3:65215329-65216455	LotjaGi3g1v0307700	CP621DF	CP622DR	GGAGTTTGCGTCTTGCATTAAAG	GCTGAGATCCTTGGTAGGAACTTA	~380bp, ~570bp, ~280bp, ~330bp
		circCCaMK(3,4L)		LjG1.1_chr3:65215222-65216054
		circCCaMK(3,4,5,6)		LjG1.1_chr3:65215222-65216054
		circCCaMK(s3a,4,5sa)		LjG1.1_chr3:65215384-65216441
		circCCaMK(3,4)		LjG1.1_chr3:65215222-65216030
		circCCaMK(3,4,5)		LjG1.1_chr3:65215222-65216533
Nodulation-reception kinase	SymRK	tandem duplication	LjG1.1_chr2:80613643-80614185 ; LjG1.1_chr2:80616495-80617260	cDNA:LjG1.1_chr2:80616066-80617267; gDNA:LjG1.1_chr2:80615811-80616838	LotjaGi2g1v0330500	CP634DF	CP635DR	GTTGTTGCAAAACTCCGGCAATAG	GGATGAACTCCAATCGCTCAGG	~750bp, ~250bp
Ubiquitin	Ubi		No template control		LotjaGi5g1v0317900	UbiF	UbiR	ATGCAGATCTTCGTCAAGACCTTG	ACCTCCCCTCAGACGAAG
